# Pyruvate kinase M1 suppresses development and progression of prostate adenocarcinoma

**DOI:** 10.1101/2021.05.09.443334

**Authors:** Shawn M. Davidson, Julia E. Heyman, James P. O’Brien, Amy C. Liu, Daniel R. Schmidt, William J. Israelsen, Talya L. Dayton, Raghav Sehgal, Roderick T. Bronson, Elizaveta Freinkman, Howard Mak, Scott Malstrom, Gary Bellinger, Arkaitz Carracedo, Pier P. Pandolfi, Kevin D. Courtney, Abhishek Jha, Ronald A. DePinho, James W. Horner, Craig J. Thomas, Lewis C. Cantley, Massimo Loda, Matthew G. Vander Heiden

**Author notes:** These authors contributed equally to this work (Julia E. Heyman, James P. O’Brien, Amy C. Liu).

## Abstract

Most cancers, including prostate cancers, express the M2 splice isoform of pyruvate kinase (*Pkm2*). This isoform can promote anabolic metabolism to support cell proliferation; however, *Pkm2* expression is dispensable for many cancers *in vivo*. Pyruvate kinase M1 (*Pkm1*) isoform expression is restricted to relatively few tissues and has been reported to promote growth of select tumors, but the role of PKM1 in cancer has been less studied. *Pkm1* is expressed in normal prostate tissue; thus, to test how differential pyruvate kinase isoform expression affects cancer initiation and progression we generated mice harboring a conditional allele of *Pkm1* and crossed this allele, as well as a *Pkm2* conditional allele, to a *Pten* loss-driven prostate cancer model. We found that *Pkm1* loss leads to Pkm2 expression and accelerates prostate cancer, while deletion of *Pkm2* leads to increased Pkm1 expression and suppresses cancer. Consistent with these data, a small molecule pyruvate kinase activator that mimics a PKM1-like state suppresses progression of established prostate tumors. PKM2 expression is retained in most human prostate cancers, arguing that pharmacological PKM2 activation may be beneficial for some prostate cancer patients.
