## Supplementary Data File 1 for "Pyruvate kinase M1 suppresses development and progression of prostate adenocarcinoma"

### Sheet: Supplementary Data File 1
Sample	Polar_04	Polar_05	Polar_06	Polar_07	Polar_10	Polar_11	Polar_12	Polar_13	Polar_14	Polar_15	Polar_17	Polar_18	Polar_19	Polar_21	Polar_22	Polar_23	Polar_26	Polar_27	Polar_28	Polar_29	Polar_30	Polar_31	Polar_36	Polar_37	Polar_38	Polar_39	Polar_40	Polar_41	Polar_42	Polar_43
Group	Pten-/-	Pten-/-	Pten-/-	Pten-/-	Pten-/-	Pten-/-	Pten-/-	Pten-/-	Pten-/-	Pten-/-	Pkm1;Pten-/-	Pkm1;Pten-/-	Pkm1;Pten-/-	Pkm1;Pten-/-	Pkm1;Pten-/-	Pkm1;Pten-/-	Pkm2;Pten-/-	Pkm2;Pten-/-	Pkm2;Pten-/-	Pkm2;Pten-/-	Pkm2;Pten-/-	Pkm2;Pten-/-	WT	WT	WT	WT	WT	WT	WT	WT
2-aminoadipate	121000000	23000000	69400000	106000000	35700000	29700000	50100000	16200000	35900000	33100000	60400000	15200000	64500000	16800000	14500000	22100000	90900000	205000000	235000000	48100000	67500000	11900000	28700000	29500000	31200000	29800000	24200000	23900000	65800000	35700000
2-hydroxyglutarate	493000000	345000000	244000000	229000000	387000000	315000000	369000000	243000000	196000000	448000000	282000000	269000000	227000000	510000000	364000000	353000000	473000000	506000000	252000000	295000000	388000000	261000000	380000000	513000000	330000000	652000000	574000000	651000000	414000000	709000000
3-hydroxybutyrate	31500000	19000000	27900000	17300000	40400000	13300000	31100000	20800000	8090000	26400000	22000000	24300000	12300000	20400000	23100000	8260000	42500000	23300000	37300000	72900000	53600000	25000000	14400000	16000000	17900000	19900000	14100000	24900000	17600000	18900000
3-phosphoglycerate	178000000	48300000	61400000	70100000	54000000	63200000	99800000	32600000	48600000	82200000	67600000	42600000	64500000	78400000	85800000	4790000	80300000	116000000	9420000	54000000	53000000	90500000	65900000	66200000	79300000	124000000	51300000	60500000	78100000	88300000
3-ureidopropionate	21500000	7960000	23000000	40200000	17300000	31200000	9630000	11000000	8480000	55700000	36000000	36200000	12400000	239000000	8370000	48300000	14100000	18400000	8310000	9040000	9140000	11100000	7380000	6500000	22500000	10900000	4740000	29600000	13100000	5350000
6-phosphogluconate	19100000	5070000	3270000	9990000	3680000	4180000	7500000	2710000	8120000	3330000	3510000	238000	8540000	3490000	7260000	164000	477000	530000	NF	4060000	600000	22500000	5560000	5360000	3390000	12500000	2470000	1200000	6470000	8240000
acetoacetate	100000000	55600000	41500000	47600000	50500000	59500000	104000000	58300000	86100000	32400000	46400000	39700000	91800000	44600000	90000000	23700000	42100000	58100000	45100000	54700000	70900000	82400000	281000000	291000000	214000000	560000000	572000000	447000000	338000000	338000000
acetylcarnitine	21000000000	10700000000	8860000000	8200000000	16200000000	10700000000	18400000000	12000000000	13400000000	10800000000	12000000000	10000000000	15800000000	8080000000	17800000000	5390000000	10700000000	16500000000	12700000000	13400000000	14700000000	14800000000	8010000000	7230000000	7740000000	7040000000	10200000000	11200000000	8020000000	5930000000
adenine	211000000	101000000	148000000	145000000	186000000	222000000	176000000	184000000	173000000	109000000	149000000	183000000	127000000	101000000	231000000	112000000	259000000	251000000	379000000	130000000	211000000	221000000	211000000	296000000	340000000	418000000	220000000	433000000	331000000	291000000
adenosine	3840000000	3000000000	2540000000	2770000000	1990000000	4720000000	2170000000	4720000000	5070000000	2110000000	1040000000	8020000000	4700000000	2460000000	7670000000	5390000000	12100000000	7950000000	17500000000	4060000000	10300000000	796000000	4170000000	8090000000	10100000000	7710000000	6410000000	17200000000	4290000000	3230000000
ADP	246000000	312000000	173000000	214000000	111000000	279000000	560000000	164000000	155000000	12000000	64400000	23600000	203000000	152000000	367000000	24500000	164000000	238000000	64300000	256000000	171000000	361000000	338000000	250000000	299000000	376000000	132000000	159000000	268000000	293000000
ADP-ribose	63300000	25700000	30800000	32900000	54600000	42800000	14700000	37200000	35800000	16600000	58600000	9590000	63000000	20100000	46900000	50100000	21000000	20900000	1790000	24200000	6960000	28300000	7440000	14800000	10700000	18900000	11200000	5300000	29600000	17900000
alanine	1020000000	1030000000	1040000000	1080000000	999000000	805000000	1190000000	942000000	1330000000	800000000	1900000000	778000000	1120000000	897000000	1180000000	682000000	979000000	992000000	1460000000	1070000000	890000000	1110000000	814000000	954000000	898000000	1020000000	1150000000	1060000000	994000000	957000000
allantoin	116000000	83000000	123000000	200000000	136000000	152000000	103000000	112000000	52100000	218000000	104000000	227000000	107000000	513000000	58300000	213000000	127000000	86200000	77600000	123000000	68300000	83200000	59500000	54700000	111000000	48200000	52400000	181000000	48000000	30700000
alpha-ketoglutarate	172000000	84400000	73100000	86200000	86500000	128000000	171000000	95100000	22200000	94600000	49300000	57100000	32700000	359000000	126000000	48800000	269000000	171000000	70100000	124000000	152000000	125000000	28100000	27000000	56300000	39300000	64900000	113000000	48500000	57500000
AMP	1310000000	1030000000	815000000	886000000	1010000000	1000000000	612000000	1030000000	805000000	98600000	1030000000	389000000	727000000	834000000	1290000000	573000000	581000000	854000000	224000000	1110000000	431000000	971000000	939000000	997000000	938000000	966000000	870000000	690000000	1200000000	1300000000
arginine	469000000	395000000	523000000	293000000	504000000	1070000000	591000000	696000000	513000000	569000000	1660000000	469000000	710000000	459000000	556000000	367000000	821000000	745000000	595000000	677000000	468000000	1200000000	776000000	578000000	578000000	1220000000	1120000000	1280000000	1010000000	921000000
argininosuccinate	5020000	3400000	3890000	3520000	5670000	5020000	3280000	3490000	6460000	5960000	9600000	2150000	8780000	3730000	3710000	2100000	5770000	4160000	7010000	4800000	2440000	5510000	2140000	3610000	2190000	3660000	1820000	2740000	2700000	2520000
asparagine	52000000	56600000	55900000	78700000	62000000	50800000	33000000	64200000	43400000	45700000	181000000	50900000	27400000	45000000	19800000	37700000	48900000	43100000	120000000	41200000	20900000	71300000	67600000	52000000	11100000	40800000	44700000	31700000	8560000	21200000
aspartate	640000000	941000000	1100000000	1110000000	1050000000	970000000	719000000	902000000	1100000000	754000000	893000000	721000000	1060000000	612000000	656000000	644000000	823000000	916000000	1520000000	929000000	727000000	807000000	1280000000	1330000000	1090000000	1370000000	999000000	932000000	1120000000	768000000
ATP	13400000	36800000	16700000	22400000	7910000	34900000	210000000	18300000	13400000	2890000	4630000	1750000	31700000	18400000	38700000	1910000	53900000	50300000	23700000	21900000	78800000	18300000	29600000	17500000	28900000	28600000	6120000	30400000	16800000	18700000
beta-alanine	1020000000	1030000000	1040000000	1080000000	999000000	805000000	1190000000	942000000	1330000000	800000000	1900000000	778000000	1120000000	897000000	1180000000	682000000	979000000	992000000	1460000000	1070000000	890000000	1110000000	814000000	954000000	898000000	1020000000	1150000000	1060000000	994000000	957000000
betaine	6920000000	5150000000	5110000000	4870000000	6150000000	6890000000	7100000000	6630000000	4640000000	4040000000	8710000000	4280000000	3370000000	8580000000	7000000000	3810000000	5130000000	7150000000	7180000000	6640000000	8070000000	6710000000	807000000	852000000	1240000000	1590000000	2910000000	1690000000	1950000000	949000000
cAMP	5710000	5350000	14900000	4830000	3760000	4600000	20300000	5200000	2440000	1080000	2270000	2910000	4100000	4190000	6010000	1690000	4720000	7580000	8680000	7950000	6800000	9560000	9090000	7400000	10300000	5820000	4070000	7550000	5050000	4210000
carnitine	28200000000	19300000000	14400000000	15100000000	17000000000	21900000000	34100000000	20700000000	26100000000	11000000000	15700000000	15100000000	29900000000	16100000000	23400000000	8640000000	16000000000	20200000000	15900000000	19300000000	21900000000	27700000000	11700000000	11500000000	11900000000	11600000000	17600000000	15300000000	12500000000	7240000000
carnosine	158000000	4280000	4650000	5970000	4310000	39100000	35200000	5890000	2760000	6930000	11700000	18000000	3520000	15800000	9590000	2340000	16800000	12900000	2350000	8320000	64000000	14300000	13600000	10300000	21100000	84100000	48300000	79500000	33100000	20000000
CDP	2510000	7080000	8620000	13800000	1790000	4550000	15600000	2690000	7870000	73300	1030000	151000	9030000	1940000	4610000	248000	5400000	6380000	1410000	6570000	3530000	4370000	3790000	1930000	2320000	3410000	916000	1870000	1870000	1840000
choline	7750000000	5940000000	6480000000	6170000000	6620000000	8340000000	4790000000	6490000000	5540000000	15000000000	9010000000	9760000000	6970000000	6490000000	11900000000	5920000000	10000000000	7730000000	12300000000	5510000000	9460000000	6280000000	7640000000	10200000000	15200000000	11100000000	12500000000	29800000000	7020000000	6620000000
citrate	10600000000	2190000000	2260000000	3400000000	6840000000	3590000000	5040000000	2790000000	1330000000	7850000000	2300000000	2050000000	1750000000	4000000000	4470000000	1410000000	4970000000	7000000000	1650000000	2160000000	3350000000	3530000000	1760000000	1860000000	3030000000	2860000000	5580000000	4490000000	1840000000	2240000000
citrulline	387000000	244000000	299000000	377000000	293000000	305000000	242000000	343000000	489000000	268000000	1170000000	259000000	325000000	444000000	248000000	421000000	383000000	355000000	372000000	309000000	218000000	234000000	240000000	237000000	236000000	172000000	118000000	126000000	184000000	182000000
CMP	33100000	44900000	31700000	39700000	46500000	36900000	22100000	49700000	35400000	8850000	42600000	16900000	52800000	35200000	68000000	26700000	20000000	26600000	7910000	33500000	13000000	26500000	15200000	21200000	16100000	20500000	13500000	12100000	26600000	24700000
creatine	27500000000	25500000000	28200000000	29900000000	24100000000	20900000000	31700000000	23200000000	39000000000	19000000000	28800000000	20800000000	34300000000	26600000000	40000000000	19100000000	23200000000	27000000000	24300000000	27500000000	26400000000	29500000000	21700000000	25000000000	24700000000	27100000000	40900000000	32300000000	24500000000	24000000000
creatinine	261000000	325000000	579000000	1190000000	192000000	435000000	212000000	160000000	269000000	589000000	689000000	568000000	215000000	1950000000	1510000000	190000000	219000000	203000000	197000000	238000000	278000000	458000000	240000000	249000000	702000000	310000000	3840000000	2010000000	249000000	199000000
CTP	291000	1250000	1500000	2050000	271000	976000	12800000	359000	1010000	84000	64600	22000	2420000	278000	577000	NF	3160000	2300000	2150000	605000	2600000	238000	451000	145000	431000	508000	53200	405000	166000	161000
cystathionine	2130000	15400000	2960000	3340000	4180000	4580000	7420000	21300000	386000	2900000	9670000	3460000	525000	6420000	1390000	1950000	4400000	2940000	5810000	4660000	3060000	7140000	1030000	1640000	1160000	1260000	1020000	573000	1260000	2010000
cystine	147000	219000	867000	988000	870000	256000	159000	93900	3510000	590000	1510000	441000	3790000	1460000	239000	665000	406000	592000	5820000	845000	381000	23300	26700	21100	73200	55200	NF	32900	57000	NF
cytidine	146000000	127000000	173000000	160000000	143000000	139000000	97500000	154000000	35500000	297000000	119000000	380000000	221000000	123000000	304000000	179000000	389000000	267000000	604000000	185000000	292000000	140000000	127000000	196000000	328000000	154000000	152000000	319000000	139000000	84900000
cytosine	5250000	1850000	20100000	12500000	38200000	12300000	2970000	6800000	8200000	6190000	8730000	6420000	3920000	17400000	10300000	3240000	3790000	10200000	18900000	3910000	3610000	5470000	5000000	9250000	14200000	12900000	10800000	12900000	7020000	7690000
dihydroorotate	4920000	11100000	2280000	1700000	6760000	10900000	66700000	71500000	17200000	2150000	4270000	2530000	20900000	4110000	7020000	2360000	1500000	2920000	8920000	16500000	2250000	37400000	8420000	14600000	6310000	29000000	10400000	7480000	44500000	92600000
dihydroxyacetone_phosphate	9330000	3870000	8080000	11400000	5930000	5530000	4660000	2630000	1920000	12100000	11400000	1500000	14600000	10400000	3640000	5780000	724000	2440000	68700	5070000	1660000	10700000	6440000	3570000	3950000	13000000	6100000	1560000	6660000	7580000
F6P_G1P	94200000	46400000	33200000	34000000	31600000	71500000	125000000	60500000	13400000	46900000	13600000	35500000	64600000	46900000	211000000	52100000	57900000	74400000	19100000	77500000	56300000	149000000	187000000	192000000	213000000	265000000	199000000	207000000	341000000	337000000
FAD	7100000	4340000	1830000	2620000	2920000	5150000	6030000	2600000	2740000	3460000	2110000	2080000	2610000	3290000	7790000	3300000	5450000	6320000	4890000	6550000	4410000	6970000	4840000	3280000	3140000	6010000	3320000	3800000	5690000	4660000
fructose_1,6-bisphosphate	8270000	7180000	3090000	7340000	2840000	2580000	13800000	993000	6170000	730000	1590000	234000	22600000	6090000	8650000	800000	496000	1130000	159000	3280000	559000	5790000	6640000	6050000	4850000	14600000	812000	1670000	9830000	10200000
fumarate	74900000	74200000	63700000	58000000	85100000	59600000	95100000	69000000	82700000	81600000	53900000	50200000	79200000	79800000	81200000	36200000	67600000	67400000	69700000	71300000	48900000	86600000	51600000	71300000	60500000	75600000	59800000	63400000	78900000	79700000
GDP	15500000	12000000	22200000	26400000	10000000	20500000	37300000	11700000	26500000	1360000	11400000	3130000	21400000	10500000	27700000	3250000	11700000	21900000	2710000	34900000	10500000	23000000	30400000	14300000	24100000	29400000	7370000	5940000	22500000	22300000
glucose	74200000	146000000	238000000	279000000	170000000	214000000	86000000	165000000	45300000	180000000	32100000	283000000	66400000	162000000	147000000	99800000	178000000	147000000	41000000	217000000	142000000	189000000	247000000	240000000	196000000	303000000	169000000	156000000	289000000	257000000
glucose_6-phosphate	61600000	54000000	38800000	51200000	34000000	63200000	158000000	59700000	22200000	45500000	29400000	39800000	70000000	48200000	112000000	40800000	32500000	45000000	22000000	80000000	33400000	205000000	74900000	73300000	80200000	88400000	48400000	60200000	46400000	51000000
glutamate	2160000000	2270000000	3250000000	2880000000	2830000000	2430000000	1960000000	1840000000	3460000000	1960000000	2770000000	1580000000	4470000000	1750000000	2000000000	1620000000	2540000000	2440000000	4290000000	2990000000	1860000000	1710000000	3210000000	3440000000	2930000000	4320000000	2860000000	2700000000	3490000000	3560000000
glutamine	3880000000	3870000000	4450000000	4870000000	3940000000	3070000000	2690000000	3770000000	5210000000	4000000000	5270000000	3950000000	4090000000	4080000000	4180000000	2770000000	3970000000	3200000000	4880000000	3890000000	2500000000	3190000000	999000000	1140000000	1700000000	1300000000	1120000000	1510000000	1970000000	2070000000
glyceraldehyde_3-phosphate	4510000	5930000	3940000	5690000	5750000	3020000	6870000	5310000	3970000	3280000	5040000	2610000	16400000	5700000	10300000	6100000	5640000	4750000	8010000	6080000	4070000	2510000	NF	728000	795000	673000	569000	1460000	2000000	1570000
glycerol_3-phosphate	114000000	64600000	61700000	61300000	89700000	92700000	130000000	65500000	44000000	89900000	80000000	31900000	63900000	86500000	154000000	45200000	41500000	62300000	8670000	91800000	37600000	127000000	98600000	120000000	83200000	120000000	64600000	49300000	69600000	70800000
glycine	243000000	214000000	170000000	114000000	166000000	164000000	263000000	213000000	50600000	127000000	205000000	90000000	88800000	204000000	277000000	86000000	194000000	144000000	297000000	143000000	167000000	216000000	81800000	94400000	98200000	140000000	86600000	114000000	127000000	127000000
GMP	147000000	47500000	67200000	72200000	117000000	83500000	58800000	97800000	92100000	17600000	123000000	41400000	115000000	84000000	152000000	57400000	49100000	72400000	18900000	88200000	38300000	86900000	136000000	181000000	129000000	150000000	121000000	80600000	189000000	196000000
GSH	943000000	995000000	253000000	454000000	521000000	754000000	1110000000	977000000	164000000	114000000	59800000	40300000	792000000	701000000	823000000	242000000	627000000	436000000	743000000	1010000000	414000000	615000000	463000000	288000000	160000000	468000000	486000000	339000000	312000000	289000000
GSSG	43000000	56400000	99400000	80400000	52200000	84300000	115000000	92200000	142000000	16500000	125000000	73800000	87100000	96700000	88700000	62700000	73700000	98300000	154000000	116000000	79900000	112000000	136000000	158000000	168000000	115000000	81900000	146000000	121000000	120000000
GTP	3360000	3030000	5150000	5110000	1600000	6110000	37700000	2840000	4540000	450000	1450000	752000	7620000	2510000	10900000	1150000	13500000	13500000	5820000	7220000	13600000	3290000	5370000	1860000	9220000	5950000	882000	4700000	3210000	3280000
guanidinoacetate	38500000	57900000	57800000	45800000	147000000	30800000	88800000	104000000	102000000	97800000	289000000	73900000	61600000	63800000	38300000	30700000	31600000	156000000	113000000	192000000	124000000	100000000	13700000	16400000	28000000	28300000	21000000	29100000	46500000	18000000
guanosine	129000000	30900000	69700000	63300000	28300000	125000000	58400000	164000000	42000000	178000000	34400000	334000000	123000000	41600000	292000000	253000000	378000000	256000000	671000000	113000000	365000000	96200000	74900000	152000000	408000000	191000000	209000000	565000000	111000000	80400000
hypoxanthine	807000000	293000000	621000000	663000000	774000000	485000000	156000000	539000000	640000000	2150000000	530000000	655000000	1320000000	527000000	542000000	599000000	218000000	366000000	1200000000	385000000	331000000	702000000	559000000	813000000	596000000	718000000	544000000	372000000	672000000	697000000
IMP	48000000	20300000	26000000	19400000	30600000	27600000	14100000	20600000	9230000	8280000	52700000	7290000	24700000	25100000	21100000	15000000	3940000	9880000	1070000	19000000	5160000	22000000	15000000	16000000	8450000	11000000	8520000	2150000	17600000	13900000
inosine	1690000000	242000000	505000000	713000000	444000000	793000000	323000000	508000000	551000000	1800000000	226000000	657000000	1330000000	425000000	816000000	500000000	470000000	383000000	1100000000	395000000	501000000	907000000	559000000	814000000	648000000	1190000000	600000000	596000000	919000000	734000000
kynurenine	43500000	42500000	27800000	24300000	160000000	25100000	26000000	43100000	832000000	127000000	10700000	15200000	513000000	20200000	50300000	6730000	7920000	11700000	12100000	29100000	18000000	29600000	2940000	2750000	3540000	5650000	3920000	5990000	21400000	12000000
lactate	6330000000	5170000000	4610000000	4580000000	5340000000	3800000000	9270000000	4970000000	3920000000	3370000000	6120000000	5470000000	8600000000	6050000000	8130000000	5480000000	4760000000	5820000000	9170000000	9570000000	5170000000	9770000000	1820000000	2020000000	2630000000	1530000000	1330000000	2170000000	2200000000	1690000000
leucine	836000000	1070000000	1520000000	1060000000	1470000000	1030000000	941000000	1510000000	832000000	1390000000	2730000000	910000000	2140000000	1290000000	716000000	904000000	1840000000	803000000	1990000000	941000000	646000000	1210000000	881000000	751000000	700000000	1380000000	1280000000	1550000000	1090000000	1010000000
lysine	314000000	260000000	346000000	376000000	335000000	646000000	329000000	389000000	284000000	431000000	1290000000	405000000	450000000	302000000	229000000	313000000	390000000	451000000	504000000	382000000	296000000	558000000	1040000000	826000000	685000000	1670000000	1470000000	1570000000	1170000000	1110000000
methionine	776000000	560000000	597000000	563000000	611000000	551000000	490000000	773000000	791000000	812000000	1200000000	547000000	870000000	686000000	362000000	571000000	889000000	636000000	947000000	607000000	350000000	640000000	823000000	921000000	573000000	1040000000	818000000	916000000	998000000	793000000
methylthioadenosine	176000000	94600000	95400000	104000000	84800000	148000000	194000000	109000000	139000000	69000000	65500000	80800000	92200000	68100000	174000000	52500000	144000000	156000000	122000000	122000000	124000000	200000000	131000000	181000000	268000000	222000000	154000000	197000000	231000000	231000000
N-acetylglutamate	11700000	5060000	5340000	11200000	4980000	4200000	2140000	4810000	4800000	8200000	22100000	6870000	6260000	27300000	1480000	20700000	4200000	4170000	6830000	3560000	3440000	2620000	NF	1960000	3710000	NF	3140000	4660000	2800000	1270000
N-acetylglutamine	70500000	26000000	35700000	103000000	39500000	61200000	20100000	32600000	25900000	133000000	98600000	105000000	28300000	364000000	23300000	27000000	38300000	18800000	27700000	38400000	24400000	31000000	8880000	10100000	60600000	8800000	11500000	91900000	14900000	13000000
N-acetyllysine	16300000	19700000	16200000	19000000	16900000	16100000	18100000	15900000	12000000	14700000	32100000	30500000	17400000	26000000	22400000	30200000	21800000	17400000	24000000	17200000	13500000	18100000	25500000	26800000	26100000	28300000	20700000	45100000	35700000	30400000
N-acetylmethionine	6390000	6400000	9390000	5920000	11000000	6350000	7570000	10200000	8710000	15700000	16900000	7500000	12300000	14500000	9900000	6590000	11300000	10500000	14700000	15800000	8420000	9600000	8490000	7300000	9170000	7300000	7260000	9680000	8070000	5950000
N-acetylornithine	1350000	634000	837000	2020000	950000	1320000	1270000	1610000	1660000	3790000	5600000	3380000	1700000	5730000	703000	3210000	2010000	1580000	992000	1730000	3160000	2660000	724000	692000	866000	879000	813000	1780000	814000	1750000
NAD	72200000	46400000	17400000	17700000	20900000	54600000	132000000	42600000	28900000	806000	7980000	4270000	19500000	21600000	83800000	2470000	69800000	86400000	36700000	52600000	73100000	61900000	111000000	115000000	127000000	111000000	125000000	148000000	109000000	131000000
NADH	7800000	8770000	2880000	1410000	3390000	7380000	16100000	6030000	1390000	1760000	512000	687000	7270000	5880000	9600000	2010000	9160000	8350000	7790000	6150000	10900000	4470000	4030000	4470000	7660000	6100000	3790000	8340000	5860000	6920000
NADP	10700000	8400000	1910000	2900000	745000	7440000	16400000	2740000	2840000	175000	585000	128000	1770000	6970000	7050000	121000	1360000	2740000	NF	6030000	2400000	7230000	9720000	9650000	6250000	10300000	3220000	1670000	10200000	11100000
NADPH	8440000	2200000	463000	340000	1440000	2430000	7820000	1040000	377000	347000	1350000	NF	821000	1170000	1220000	NF	255000	617000	NF	745000	375000	2700000	1830000	1020000	1270000	2970000	655000	455000	2300000	2930000
ornithine	86200000	67000000	93700000	157000000	51200000	73600000	77200000	87700000	30700000	112000000	388000000	120000000	86900000	71800000	48700000	83800000	91300000	85000000	120000000	68700000	61000000	122000000	102000000	94200000	81600000	97300000	58400000	60700000	99300000	48200000
orotate	874000000	215000000	115000000	77600000	121000000	412000000	1120000000	703000000	91900000	446000000	264000000	319000000	76500000	566000000	123000000	48100000	134000000	96900000	65300000	253000000	335000000	801000000	287000000	444000000	395000000	822000000	386000000	390000000	957000000	1300000000
oxaloacetate	2600000	225000	148000	258000	796000	523000	252000	253000	NF	1680000	NF	152000	56600	444000	669000	84800	581000	718000	137000	238000	203000	86100	NF	125000	207000	68800	332000	454000	69700	131000
palmitate	7790000000	1360000000	3090000000	3700000000	1570000000	2410000000	2310000000	2090000000	2530000000	1610000000	4190000000	7620000000	1700000000	1500000000	2430000000	1790000000	1940000000	2990000000	1230000000	1420000000	1740000000	3930000000	5850000000	5590000000	7320000000	5300000000	4770000000	5340000000	3860000000	3560000000
phenylalanine	844000000	853000000	923000000	870000000	936000000	904000000	792000000	835000000	1090000000	1390000000	1350000000	916000000	1560000000	926000000	946000000	1120000000	1150000000	877000000	1410000000	1110000000	729000000	991000000	980000000	767000000	774000000	1340000000	1440000000	1940000000	1170000000	1020000000
phosphocholine	7770000000	8460000000	3450000000	4080000000	5660000000	7500000000	9310000000	8610000000	2520000000	2240000000	4100000000	1260000000	3980000000	4240000000	6960000000	1860000000	1970000000	2810000000	357000000	4210000000	1420000000	6460000000	12000000000	14100000000	9460000000	19300000000	19600000000	9460000000	21500000000	17700000000
phosphocreatine	192000000	154000000	277000000	532000000	133000000	176000000	609000000	153000000	1070000000	89400000	253000000	80300000	541000000	183000000	501000000	112000000	238000000	298000000	11100000	128000000	168000000	193000000	83200000	29900000	117000000	74400000	203000000	181000000	112000000	141000000
phosphoenolpyruvate	27900000	9490000	6550000	14000000	6450000	17800000	22200000	1180000	3250000	16400000	12700000	4730000	7130000	16000000	12200000	1160000	3000000	6430000	461000	10900000	5470000	15000000	7440000	6110000	8250000	16100000	3040000	3390000	11500000	8730000
phosphoethanolamine	395000000	277000000	294000000	328000000	497000000	319000000	314000000	273000000	324000000	142000000	253000000	78800000	562000000	300000000	233000000	162000000	91000000	215000000	7950000	320000000	69500000	327000000	471000000	612000000	275000000	683000000	434000000	213000000	874000000	726000000
phosphoserine	3070000	360000	126000	348000	1390000	970000	519000	561000	23700	789000	1240000	82800	57900	296000	329000	38400	436000	799000	129000	114000	278000	270000	920000	2050000	1330000	2210000	1070000	790000	3640000	4370000
pipecolic_acid	110000000	51200000	103000000	169000000	118000000	66000000	63400000	53700000	211000000	74600000	131000000	90400000	209000000	236000000	83900000	77400000	102000000	99000000	177000000	76200000	57800000	49300000	54300000	57400000	68000000	82900000	78400000	112000000	111000000	76500000
proline	1940000000	1690000000	2130000000	2470000000	2740000000	1810000000	1800000000	1930000000	2660000000	1960000000	4310000000	1600000000	3110000000	1850000000	1910000000	1910000000	2440000000	2130000000	4810000000	2500000000	1420000000	2110000000	1880000000	1830000000	1650000000	1800000000	1660000000	2160000000	2000000000	1540000000
pyruvate	44400000	31500000	24700000	50800000	43700000	35500000	11300000	46400000	11400000	38500000	11600000	23700000	18300000	36500000	37500000	12500000	71600000	29700000	41200000	23400000	27300000	8150000	3050000	17100000	14700000	6460000	5950000	10000000	6070000	6850000
ribose_1-phosphate	56200000	22800000	36300000	51300000	63000000	33800000	11500000	24500000	70400000	49100000	27600000	14400000	117000000	49100000	36200000	19200000	4470000	7940000	902000	22800000	3250000	33800000	9120000	23600000	10200000	25600000	9000000	3490000	18400000	12500000
ribose_ribulose_5-phosphate	39900000	17100000	31000000	53900000	23600000	31200000	16200000	20600000	22700000	83400000	48100000	12000000	99100000	38200000	29700000	19300000	7630000	18000000	7810000	35400000	12100000	57700000	28100000	34700000	28300000	55200000	22800000	8810000	50400000	44400000
S-adenosylhomocysteine	22000000	4590000	5330000	3920000	4740000	6340000	28800000	6470000	11000000	5040000	10400000	6810000	6030000	7960000	6400000	4890000	4760000	7210000	10500000	5700000	7300000	10900000	15700000	17900000	17000000	21600000	15800000	20500000	18900000	17500000
S-adenosylmethionine	34600000	34200000	31900000	28100000	33300000	30700000	50700000	34800000	26100000	26100000	22300000	27800000	28500000	24300000	36300000	26900000	49700000	40000000	69000000	41500000	56900000	45500000	25100000	17400000	20800000	24600000	19300000	17800000	26400000	30500000
saccharopine	14300000	80700	606000	123000	2840000	2130000	2210000	35900	16000	2370000	589000	69100	2630000	34600	2610000	13200	4920000	5910000	19400	473000	4210000	213000	221000	165000	209000	85300	1280000	817000	137000	367000
sedoheptulose_7-phosphate	21300000	11300000	16000000	16800000	22700000	20500000	33700000	15600000	8290000	25000000	16300000	6270000	27000000	20800000	30300000	10900000	6100000	10800000	2600000	18100000	6640000	47700000	6580000	10900000	6110000	11800000	7720000	4600000	9010000	9660000
serine	154000000	88100000	79300000	73700000	107000000	215000000	109000000	88100000	38100000	130000000	243000000	81300000	76200000	112000000	75000000	48200000	105000000	102000000	187000000	93100000	86100000	146000000	110000000	104000000	94900000	164000000	148000000	170000000	131000000	115000000
succinate	125000000	133000000	89400000	68400000	126000000	86000000	239000000	118000000	178000000	65100000	257000000	65000000	142000000	129000000	217000000	251000000	101000000	131000000	215000000	223000000	117000000	198000000	95200000	87200000	122000000	114000000	208000000	221000000	140000000	167000000
taurine	4950000000	5130000000	4550000000	4290000000	4650000000	4610000000	5540000000	4090000000	5410000000	3410000000	4110000000	3760000000	5210000000	4520000000	6030000000	3740000000	4840000000	5260000000	3730000000	5130000000	4080000000	4730000000	2140000000	2470000000	2480000000	2860000000	3000000000	3100000000	2540000000	2140000000
threonine	159000000	139000000	251000000	253000000	206000000	187000000	303000000	221000000	239000000	184000000	1320000000	180000000	263000000	239000000	209000000	208000000	258000000	286000000	695000000	339000000	182000000	324000000	296000000	269000000	177000000	363000000	285000000	322000000	318000000	273000000
tryptophan	236000000	229000000	390000000	215000000	219000000	207000000	239000000	290000000	54100000	199000000	307000000	291000000	229000000	236000000	219000000	189000000	343000000	320000000	367000000	322000000	223000000	275000000	382000000	287000000	243000000	431000000	399000000	405000000	345000000	283000000
tyrosine	445000000	280000000	348000000	350000000	408000000	415000000	320000000	347000000	345000000	469000000	255000000	250000000	547000000	285000000	399000000	168000000	431000000	393000000	466000000	399000000	285000000	373000000	466000000	461000000	271000000	668000000	622000000	708000000	491000000	500000000
UDP	12200000	11400000	10600000	12600000	8240000	9590000	17100000	9210000	11600000	3080000	4390000	3100000	16200000	5630000	13400000	4500000	10000000	9570000	13100000	12900000	7590000	9400000	29300000	32100000	27200000	28700000	21200000	19900000	26700000	29900000
UDP-GlcNAc	46200000	44400000	32000000	38500000	50300000	41600000	55500000	46700000	55700000	23800000	43900000	40200000	93500000	36300000	51800000	25500000	47400000	42200000	69400000	41000000	30200000	38300000	72800000	79300000	80500000	78700000	61300000	63000000	97800000	108000000
UDP-hexose	199000000	156000000	119000000	112000000	144000000	148000000	217000000	132000000	130000000	46700000	53100000	45000000	251000000	83500000	215000000	69200000	153000000	141000000	224000000	151000000	131000000	113000000	489000000	497000000	445000000	487000000	344000000	407000000	445000000	463000000
UMP	114000000	125000000	102000000	113000000	150000000	99900000	71800000	117000000	123000000	19100000	117000000	53300000	151000000	115000000	146000000	82600000	57100000	87600000	31700000	120000000	38400000	89700000	84400000	111000000	79000000	82400000	68600000	45500000	110000000	110000000
uracil	1430000	543000	1260000	999000	1640000	644000	670000	596000	1800000	3610000	3940000	1470000	3980000	1090000	1050000	2000000	NF	1410000	2510000	1580000	791000	1190000	172000	496000	417000	225000	257000	669000	763000	485000
urate	279000000	325000000	432000000	356000000	397000000	300000000	359000000	365000000	237000000	342000000	661000000	684000000	538000000	370000000	326000000	664000000	255000000	348000000	362000000	508000000	267000000	488000000	147000000	137000000	125000000	140000000	125000000	173000000	137000000	110000000
uridine	41600000	47000000	56400000	74000000	49300000	56600000	43000000	56500000	57200000	105000000	33400000	141000000	152000000	57000000	101000000	64500000	117000000	87800000	252000000	64100000	93900000	62800000	38800000	70700000	101000000	75000000	78300000	130000000	77800000	65500000
UTP	798000	3830000	4140000	5570000	475000	3980000	46200000	1330000	2990000	168000	199000	75300	5060000	824000	1250000	175000	10300000	8120000	7660000	2240000	10200000	1060000	2280000	736000	2010000	1670000	308000	2010000	801000	709000
valine	552000000	502000000	668000000	627000000	647000000	466000000	492000000	578000000	816000000	735000000	1380000000	544000000	1040000000	641000000	580000000	554000000	791000000	645000000	925000000	737000000	435000000	556000000	763000000	658000000	576000000	1270000000	1120000000	1080000000	966000000	816000000
xanthine	407000	NF	277000	109000	42400	70400	62300	NF	51400	318000	108000	287000	341000	149000	109000	358000	194000	139000	1380000	18200	75400	113000	NF	NF	27900	NF	NF	33100	NF	NF
